# Knowledge-guided data mining on the standardized architecture of NRPS: subtypes, novel motifs, and sequence entanglements

**DOI:** 10.1101/2022.03.14.484258

**Authors:** Ruolin He, Jinyu Zhang, Yuanzhe Shao, Shaohua Gu, Chen Song, Long Qian, Wen-Bing Yin, Zhiyuan Li

**Affiliations:** Center for Quantitative Biology, Academy for Advanced Interdisciplinary Studies, Peking University, Beijing, 100871, China; State Key Laboratory of Mycology, Institute of Microbiology, Chinese Academy of Sciences, Beijing 100101, PR China; Savaid Medical School, University of Chinese Academy of Sciences, Beijing, 100049, PR China; Peking-Tsinghua Center for Life Sciences, Academy for Advanced Interdisciplinary Studies, Peking University, Beijing, 100871, China

## Abstract

Non-ribosomal peptide synthetase (NRPS) is a diverse family of biosynthetic enzymes for the assembly of bioactive peptides. Despite advances in microbial sequencing, the lack of a consistent standard for annotating NRPS domains and modules has made data-driven discoveries challenging. To address this, we introduced a standardized architecture for NRPS, by using known conserved motifs to partition typical domains. This motif-and-intermotif standardization allowed for systematic evaluations of sequence properties from a large number of NRPS pathways, resulting in the most comprehensive cross-kingdom C domain subtype classifications to date, as well as the discovery and experimental validation of novel conserved motifs with functional significance. Furthermore, our coevolution analysis revealed important barriers associated with reengineering NRPSs and uncovered the entanglement between phylogeny and substrate specificity in NRPS sequences. Our findings provide a comprehensive and statistically insightful analysis of NRPS sequences, opening avenues for future data-driven discoveries.

**Author Summary:** NRPS, a gigantic enzyme that produces diverse microbial secondary metabolites, provides a rich source for important medical products including antibiotics. Despite the extensive knowledge gained about its structure and the large amount of sequencing data available, the frequent failure of reengineering NRPS in synthetic biology highlights the fact that much is still unknown. In this work, we applied existing knowledge to data mining of NRPS sequences, using well-known conserved motifs to partition NRPS sequences into motif-intermotif architectures. This standardization allows for integrating large amounts of sequences from different sources, providing a comprehensive overview of NRPSs across different kingdoms. Our findings included new C domain subtypes, novel conserved motifs with implication in structural flexibility, and insights into why NRPSs are so difficult to reengineer. To facilitate researchers in related fields, we constructed an online platform “NRPS Motif Finder” for parsing the motif-and-intermotif architecture and C domain subtype classification (http://www.bdainformatics.org/page?type=NRPSMotifFinder). We believe that this knowledge-guided approach not only advances our understanding of NRPSs but also provides a useful methodology for data mining in large-scale biological sequences.
