## Supplemental Table S1 for "Knowledge-guided data mining on the standardized architecture of NRPS: subtypes, novel motifs, and sequence entanglements"

### Sheet: Sheet1
C domain subtypes	Count	Source	Link
LCL	17	CDD	https://www.ncbi.nlm.nih.gov/Structure/cdd/cddsrv.cgi?hslf=1&uid=380461&#seqhrch
DCL	37	CDD	https://www.ncbi.nlm.nih.gov/Structure/cdd/cddsrv.cgi?hslf=1&uid=380465&#seqhrch
starter	10	CDD	https://www.ncbi.nlm.nih.gov/Structure/cdd/cddsrv.cgi?hslf=1&uid=380456&#seqhrch
Dual	227	CDD	https://www.ncbi.nlm.nih.gov/Structure/cdd/cddsrv.cgi?hslf=1&uid=380466&#seqhrch
CT	17	CDD	https://www.ncbi.nlm.nih.gov/Structure/cdd/cddsrv.cgi?hslf=1&uid=380464&#seqhrch
CT-DCL	20
CT-A	15
PS	3	Literature	https://www.nature.com/articles/nchembio.365
bL	2	CDD	https://www.ncbi.nlm.nih.gov/Structure/cdd/cddsrv.cgi?hslf=1&uid=380469&#seqhrch
X	6	CDD	https://www.ncbi.nlm.nih.gov/Structure/cdd/cddsrv.cgi?hslf=1&uid=380468&#seqhrch
Cy	138	CDD	https://www.ncbi.nlm.nih.gov/Structure/cdd/cddsrv.cgi?hslf=1&uid=380458&#seqhrch
E	51	CDD	https://www.ncbi.nlm.nih.gov/Structure/cdd/cddsrv.cgi?hslf=1&uid=380457&#seqhrch
Interface	14	Literature	https://www.pnas.org/doi/10.1073/pnas.1903161116
modAAC	12	Literature	https://pubs.acs.org/doi/10.1021/jacs.1c13404
Cglyc	104	MiBiG 2v	https://academic.oup.com/nar/article/48/D1/D454/5587631
Hybird PKS-NRPS	218	CDD	https://www.ncbi.nlm.nih.gov/Structure/cdd/cddsrv.cgi?hslf=1&uid=380455&#seqhrch
FUM14	44	CDD	https://www.ncbi.nlm.nih.gov/Structure/cdd/cddsrv.cgi?hslf=1&uid=380467&#seqhrch
SgcC5	11	CDD	https://www.ncbi.nlm.nih.gov/Structure/cdd/cddsrv.cgi?hslf=1&uid=380462&#seqhrch
LCL-A	59	CDD	https://www.ncbi.nlm.nih.gov/Structure/cdd/cddsrv.cgi?hslf=1&uid=380460&#seqhrch
