## Supplemental Table S2 for "Knowledge-guided data mining on the standardized architecture of NRPS: subtypes, novel motifs, and sequence entanglements"

### Sheet: NRPS Motif Finder prediction
NRPS Motif Finder score>200 in MiBiG
C domain subtypes	Count	Percent
LCL	556	0.2158
SgcC5	721	0.2798
DCL	233	0.0904
Starter	131	0.0508
Cyc	108	0.0419
Dual	311	0.1207
Cglyc	238	0.0924
Hybrid	32	0.0124
modAA	41	0.0159
CT	34	0.0132
CT-DCL	29	0.0113
CT-A	10	0.0039
FUM14	103	0.04
LCL-A	9	0.0035
I	2	0.0008
bL	1	0.0004
PS	2	0.0008
X	16	0.0062
Total	2577	1.0002

### Sheet: antiSMASH v5 annotation
The same C domains are annotated by antiSMASH v5 in MiBiG
C domain subtypes	Count	Percent	# Consistent with NRPS Motif Finder prediction	# Inconsistent with NRPS Motif Finder prediction
LCL	1322	0.513	556	766
DCL	540	0.2095	233	307
Starter	131	0.0508	131	0
Cyc	108	0.0419	108	0
Dual	311	0.1207	311	0
Cglyc	149	0.0578	148	1
X	16	0.0062	16	0
Total	2577	0.9999	1503	1074

### Sheet: Inconsistent LCL
766 inconsistent prediction for LCL subtype
NRPS Motif Finder prediction
C domain subtypes	Count	Percent
SgcC5	721	0.9413
Hybrid	32	0.0418
LCL-A	9	0.0117
I	2	0.0026
PS	2	0.0026
Total	766	1

### Sheet: Inconsistent DCL
307 inconsistent prediction for DCL subtype
NRPS Motif Finder prediction
C domain subtypes	Count	Percent
Cglyc	90	0.2932
modAA	41	0.1336
CT	34	0.1107
CT-DCL	29	0.0945
CT-A	10	0.0326
FUM14	102	0.3322
bL	1	0.0033
Total	307	1.0001

### Sheet: Inconsistent Cglyc
1 inconsistent prediction for Cglyc subtype
NRPS Motif Finder prediction
C domain subtypes	Count	Percent
FUM14	1	1
Total	1	1
