## Supplemental Table S3 for "Knowledge-guided data mining on the standardized architecture of NRPS: subtypes, novel motifs, and sequence entanglements"

### Sheet: NRPS Motif Finder prediction
NRPS Motif Finder score>200 for Bacteria
C domain subtypes	Count	Percent
LCL	16217	0.2102
SgcC5	24189	0.3135
DCL	10285	0.1333
Starter	9559	0.1239
Cyc	5617	0.0728
Dual	4885	0.0633
Cglyc	4803	0.0623
Hybrid	20	0.0003
modAA	1259	0.0163
I	272	0.0035
bL	4	0.0001
PS	6	0.0001
X	36	0.0005
Total of score>200	77152	1.0001
Low confidence	6337
All C	83489
E	14634

### Sheet: antiSMASH v6 annotation
The same C domains are annotated by antiSMASH v6 for Bacteria
C domain subtypes	Count	Percent	# Consistent with NRPS Motif Finder prediction	# Inconsistent with NRPS Motif Finder prediction
Unknown	5653	0.0733	0	5653
LCL	40704	0.5276	16217	24487
DCL	15392	0.1995	10284	5108
Starter	9554	0.1238	9552	2
Dual	4885	0.0633	4885	0
Cglyc	964	0.0125	964	0
Total	77152	1	41902	35250

### Sheet: Inconsistent Unknown
5653 inconsistent prediction for Unknown
NRPS Motif Finder prediction
C domain subtypes	Count	Percent
X	36	0.0064
Cyc	5617	0.9936
Total	5653	1

### Sheet: Inconsistent LCL
24487 inconsistent prediction for LCL subtype
NRPS Motif Finder prediction
C domain subtypes	Count	Percent
SgcC5	24185	0.9877
DCL	1	0
Starter	7	0.0003
Cglyc	1	0
Hybrid	20	0.0008
modAA	5	0.0002
I	262	0.0107
PS	6	0.0002
Total	24487	0.9999

### Sheet: Inconsistent DCL
5108 inconsistent prediction for DCL subtype
NRPS Motif Finder prediction
C domain subtypes	Count	Percent
SgcC5	2	0.0004
Cglyc	3838	0.7514
modAA	1254	0.2455
I	10	0.002
bL	4	0.0008
Total	5108	1.0001

### Sheet: Inconsistent Starter
2 inconsistent prediction for Starter subtype
NRPS Motif Finder prediction
C domain subtypes	Count	Percent
SgcC5	2	1
Total	2	1
