## Supplemental Table S4 for "Knowledge-guided data mining on the standardized architecture of NRPS: subtypes, novel motifs, and sequence entanglements"

### Sheet: NRPS Motif Finder prediction
NRPS Motif Finder score>200 for Bacteria
C domain subtypes	Count	Percent
LCL	281	0.01
SgcC5	1167	0.0414
DCL	50	0.0018
Starter	1	0
Cyc	16	0.0006
Dual	359	0.0127
Cglyc	1	0
Hybrid	2365	0.084
modAA	2	0.0001
CT	3764	0.1336
CT-DCL	4719	0.1675
CT-A	4759	0.1689
FUM14	10323	0.3665
LCL-A	363	0.0129
Total of score>200	28170	1
Low confidence	6099
All C	34269
E	3982

### Sheet: antiSMASH v6 annotation
The same C domains are annotated by antiSMASH v6 for Bacteria
C domain subtypes	Count	Percent	# Consistent with NRPS Motif Finder prediction	# Inconsistent with NRPS Motif Finder prediction
Unknown	16	0.0006	0	16
LCL	4201	0.1491	281	3920
DCL	23447	0.8323	50	23397
Starter	4	0.0001	1	3
Dual	362	0.0129	359	3
Cglyc	140	0.005	0	140
Total	28170	1	691	27479

### Sheet: Inconsistent Unknown
16 inconsistent prediction for Unknown
NRPS Motif Finder prediction
C domain subtypes	Count	Percent
Cyc	16	1
Total	16	1

### Sheet: Inconsistent LCL
3920 inconsistent prediction for LCL subtype
NRPS Motif Finder prediction
C domain subtypes	Count	Percent
SgcC5	1167	0.2977
Hybrid	2364	0.6031
CT	10	0.0026
CT-DCL	8	0.002
CT-A	8	0.002
FUM14	3	0.0008
LCL-A	360	0.0918
Total	3920	1

### Sheet: Inconsistent DCL
23397 inconsistent prediction for DCL subtype
NRPS Motif Finder prediction
C domain subtypes	Count	Percent
modAA	2	0.0001
CT	3730	0.1594
CT-DCL	4691	0.2005
CT-A	4743	0.2027
FUM14	10229	0.4372
Total	23395	0.9999

### Sheet: Inconsistent Starter
3 inconsistent prediction for Starter subtype
NRPS Motif Finder prediction
C domain subtypes	Count	Percent
LCL-A	3	1
Total	3	1

### Sheet: Inconsistent Dual
3 inconsistent prediction for Dual subtype
NRPS Motif Finder prediction
C domain subtypes	Count	Percent
CT-A	3	1
Total	3	1

### Sheet: Inconsistent Cglyc
140 inconsistent prediction for Cglyc subtype
NRPS Motif Finder prediction
C domain subtypes	Count	Percent
CT	24	0.1714
CT-DCL	20	0.1429
CT-A	5	0.0357
FUM14	91	0.65
Total	140	1
