## Supplemental Table S5 for "Knowledge-guided data mining on the standardized architecture of NRPS: subtypes, novel motifs, and sequence entanglements"

### Sheet: Sheet1
	The position of residues		Conservation level		AA composition
	in LgrA protein	in MiBiG CAT module MSA#	AACon*	ConSurf**	in MiBiG CAT module MSA***
G motif	N479	N1914	5	9s	N:87.86% H:6.89%
	V490	A1925	6	6b	A:34.71% S:21.02% V:20.59% T:8.96% C:8.87%
	T491	T1927	5	7b	T:61.67% S:15.16% A:8.96%
	M492	A1928	2	1b	A:16.02% S:12.23% Y:11.71% T:11.20%
	F493	W1929	0	1e	###
	I502	V1957	4	5b	V:29.54% P:14.56% I:13.70% L:13.26% S:11.28%
	P503	P1958	1	5e	P:59.17% H:9.04%
	I504	I1959	9	9s	I:88.29% V:5.25% L:3.45%
	G505	G1960	10	9f	G:99.66%
	K506	R1961	3	5e	R:46.25% K:23.84%
	P507	P1962	3	7e	P:80.79% A:9.56%
	I508	I1963	7	5e	I:43.50% L:20.76% V:19.04% M:4.82% F:3.70%
	D575	D2082/2086##	7	8f	D:80.19% E:4.57% N:4.05%
	N577	N2090	0****	3e	####
	I578	L2094	9	7b	L:60.9% I:29.03% V:7.67%
A start motif	P217	P1178	10	9f	P:93.80%
	A221	A1183	10	9s	A:98.79%
	V222	V1184	7	6b	V:54.95% L:29.11%
	V223	V1185	2	3b	V:47.37% I:7.92%
	L229	L1247	6	6b	L:77.61% V:5.43%
	T230	T1248	8	7e	T:53.40% S:41.26%
	Y231	Y1249	9	9s	Y:94.49%
	K232	A1250	4	4e	A:41.43% R:23.17%
	L406	L1703	10	8b	L:91.13%
	A410	G1707	4	6b	G:46.17% A:40.22%
	L412	L1709	9	7b	L:60.38% V:25.24% I:8.35%
	I414	L1711	8	5b	L:83.38% I:7.84% V:4.91%
T α1 motif	E700	E2435	10	9f	E:95.52%
	L703	L2438	9	7b	L:83.38% I:7.84% V:4.91%
	W707	W2442	9	8b	W:66.24% F:29.03% Y:2.07%
	L711	L2447	10	9s	L:98.02%
	F722	F2472	10	9s	F:98.28%
	V732	A2482	6	8b	A:75.37% S:15.33%
	L735	L2485	8	7b	L:70.71% V:13.18% M:8.87% I:5.25%
	Y748	V2532	5	5b	V:42.29% L:27.30% I:10.68%
	L751	L2542	9	6b	L:58.57% V:26.44% I:11.37%
	F752	F2543	8	9s	F:93.80%
	T756	T2547	2	7e	T:73.99% S:7.75%
	I757	L2548	6	6b	L:39.53% V:31.52% I:17.40%
	L760	L2554	7	7b	L:76.31% M:6.89% V:4.91%
	K761	A2555	8	8b	A:85.96% S:5.94%
	L764	L2558	6	3e	L:33.85% V:26.01% I:16.80% A:12.75%
* Range of values is 0-10
** Range of values is 1-9. e: An exposed residue, b: A buried residue, f: A predicted functional residue (highly conserved and exposed), s: A predicted structural residue (highly conserved and buried).
*** Only conserved position are showed
**** Low consveration score results from alignment problem
# This first letter is the prevalent amino acid in this position.
## There may be MSA problem in this position. Therefore, we take the combination of these two positions as result.
### Detail see Sheet2
#### Detail see Sheet3

### Sheet: Sheet2
AA in 1929 of MiBiG CAT module MSA	Count	Frequency	Size*	Weighted average
W	208	0.1792	7	1.2544
Y	170	0.1464	7	1.0248
H	125	0.1077	6	0.6462
G	111	0.0956	0.5	0.0478
A	68	0.0586	2.5	0.1465
R	68	0.0586	7.5	0.4395
S	68	0.0586	3	0.1758
F	66	0.0568	6.5	0.3692
-	52	0.0448	0	0
T	40	0.0345	5	0.1725
K	30	0.0258	7	0.1806
Q	30	0.0258	6	0.1548
N	29	0.025	5	0.125
L	27	0.0233	5.5	0.12815
C	21	0.0181	3	0.0543
E	14	0.0121	5	0.0605
D	10	0.0086	2.5	0.0215
V	8	0.0069	5	0.0345
I	6	0.0052	5.5	0.0286
M	6	0.0052	6	0.0312
P	4	0.0034	5.5	0.0187
				5.11455
* reference: https://www.genome.jp/entry/aaindex:DAWD720101

### Sheet: Sheet3
AA in 1929 of MiBiG CAT module MSA	Count	Frequency	Size*	Weighted average
N	310	0.267	5	1.335
T	193	0.1662	5	0.831
E	143	0.1232	5	0.616
S	97	0.0835	3	0.2505
Q	91	0.0784	6	0.4704
-**	66	0.0568	0	0
R	65	0.056	7.5	0.42
V	45	0.0388	5	0.194
A	36	0.031	2.5	0.0775
D	27	0.0233	2.5	0.05825
G	24	0.0207	0.5	0.01035
L	23	0.0198	5.5	0.1089
H	14	0.0121	6	0.0726
K	6	0.0052	7	0.0364
M	5	0.0043	6	0.0258
Y	4	0.0034	7	0.0238
F	4	0.0034	6.5	0.0221
I	3	0.0026	5.5	0.0143
C	3	0.0026	3	0.0078
P	2	0.0017	5.5	0.00935
				4.58405
* reference: https://www.genome.jp/entry/aaindex:DAWD720101
** There is an alignment problem. Details refer to MSA file of MiBiG CAT module.
