## Supplemental Table S6 for "Knowledge-guided data mining on the standardized architecture of NRPS: subtypes, novel motifs, and sequence entanglements"

### Sheet: overview
PDB Accession	Protein Name	Domain	Comments	Substrate	Species	Position##	ligands	Publication Year	NRPS	NRPS-like	CAR*	AA aligned with N397 in FmqC (1115 in MSA)	Position in original sequence	AA aligned with G409 in FmqC (1156 in MSA)	Position in original sequence	AA aligned with S491 in FmqC (1249 in MSA)	Position in original sequence	G-motif
1AMU	PheA	A	Truncated adenylation domain from Gramicidin biosynthesis, the face that launched a thousand ships	Phe	Brevibacillus brevis	1/5, 1/1, single module (A-T-E)		1997	1	0	0	-**	333	G	349	N	422	P	I	G	A	P	I
1MD9	DhbE	A	DhbE, an archetype for aryl acid activating domains of modular nonribosomal peptide synthetases	DHB	Bacillus subtilis	1/3, 1/1, single domain	AMP + DHB	2002	1	0	0	L	342	G	354	Y	422	T	Q	G	K	P	M
1MDF		A		DHB			unliganded		1	0	0	L	342	G	354	Y	422	T	Q	G	K	P	M
1MDB		A		DHB			DHB-AMP adenylate		1	0	0	L	342	G	354	Y	422	T	Q	G	K	P	M
3DHV	DltA	A	DltA, D-Ala-Ligase of cell wall biosynthesis. Not an NRPS, but loads a free-standing Carrier Protein	D-Ala	Bacillus cereus ATCC 14579		alanyl-AMP	2008	0	0	0	I	306	G	322	L	391	P	V	G	Y	C	K
3FCC		A					Mg ATP		0	0	0	I	306	G	322	L	391	P	V	G	Y	C	K
3FCE		A					Ca ATP		0	0	0	I	306	G	322	L	391	P	V	G	Y	C	K
4PZP		A					unliganded		0	0	0	I	306	G	322	L	391	P	V	G	Y	C	K
3E7W	DltA(DAE)	A		D-Ala	Bacillus subtilis		AMP	2008	0	0	0	V	305	G	321	Q	390	P	V	G	F	A	K
3E7X		A					AMP		0	0	0	V	305	G	321	Q	390	P	V	G	F	A	K
3O82	BasE	A	Free-standing adenylation domain from acinetobactin biosynthesis, bound to inhibitors	DHB	Acinetobacter baumannii AB900	1/2, 1/1, single domain	Adenylate Inh	2010	1	0	0	L	351	G	363	N	431	T	Q	G	R	P	I
3O83		A					Adenylate Inh		1	0	0	L	351	G	363	N	431	T	Q	G	R	P	I
3O84		A					HTS Inh8		1	0	0	L	351	G	363	N	431	T	Q	G	R	P	I
3U16		A					HTS Inh67		1	0	0	L	351	G	363	N	431	T	Q	G	R	P	I
3U17		A					HTS Inh70		1	0	0	L	351	G	363	N	431	T	Q	G	R	P	I
3ITE	SidN	A	Third adenylation domain from a fungal NRPS	cis-AMHO	Epichloe festucae var. lolii	3/3, 1/1, single module (T-C-A-T-C-T)	unliganded	2010	1	0	0	G	338	G	350	S	419	C	I	G	H	P	L
3WVN	VinN	A	Adenylation domain from vicenistatin NRPS	3-MeAsp	Streptomyces halstedii	0/10, 1/1, single domain	L-Aspartate	2014	1	0	0	P	352	G	364	F	436	S	V	G	L	P	L
3WV5		A					3-MeAsp		1	0	0	P	352	G	364	F	436	S	V	G	L	P	L
3WV4		A					unliganded		1	0	0	P	352	G	364	F	436	S	V	G	L	P	L
4D4G	ApnA	A	Adenylation domain with promiscuous activity from anabaenopeptin NRPS	Arg/Tyr	Planktothrix agardhii	1/6, 1/2###, module (A-T)	AMPPNP	2015	1	0	0	C	337	G	355	N	429	P	I	G	K	S	L
4D4H		A					Apo		1	0	0	C	337	G	355	N	429	P	I	G	K	S	L
4D4I		A					AMPPNP + Arg		1	0	0	C	337	G	355	N	429	P	I	G	K	S	L
4D56		A					Tyr-AMP		1	0	0	C	337	G	355	N	429	P	I	G	K	S	L
4D57		A					Arg-AMP		1	0	0	C	337	G	355	N	429	P	I	G	K	S	L
4OXI	AlmE	A	NRPS-like Adenylation domain that is involved in glycyl transfer to lipopolysaccharide	Gly	Vibrio cholerae O1 biovar El Tor str. N16961		Gly-AMP	2014	0	1	0	H	372	G	386	V	460	P	I	G	R	A	F
5MSC	Car	A	Adenylation domain from the NRPS-like Carboxylate Reductase. More structures below	Carboxylate	Nocardia iowensis		AMP	2017	0	1	1	D	430	-	438	R	504	-	-	-	-	-	V
5MSD		A					benzoic acid		0	1	1	D	430	-	438	R	504	-	-	-	-	-	V
5N9W	Thr1	A	NRPS-like Adenylation domain that is involved in synthesis of 4-chlorothreonine in Streptomyces	Thr	Streptomyces sp.		unliganded	2017	0	1	0	H	323	G	338	D	415	V	I	G	R	P	L
5N9X		A					ATP+threonine (chain A), AMP+Thr (chain B)		0	1	0	H	323	G	338	D	415	V	I	G	R	P	L
5KEI	MbtA	A	Free-standing Adenylation domain of mycobactin NRPS pathway	SA	Mycobacterium smegmatis	1/5, 1/1, single domain	apo	2016	1	0	0	I	365	G	377	Y	449	T	Q	G	R	P	L
5WM2	CahJ	A	Free-standing Adenylation domain of cahuitamycin NRPS pathway	SA/6-MeSA	Streptomyces gandocaensis	1/6, 1/1, single domain	Sal+AMP	2018	1	0	0	L	363	G	375	H	443	T	Q	G	R	P	L
5WM3		A					Sal+AMP		1	0	0	L	363	G	375	H	443	T	Q	G	R	P	L
5WM4		A					6MeSal-AMP		1	0	0	L	363	G	375	H	443	T	Q	G	R	P	L
5WM5		A					5MeSal-AMP		1	0	0	L	363	G	375	H	443	T	Q	G	R	P	L
5WM6		A					6MeSal-AMP		1	0	0	L	363	G	375	H	443	T	Q	G	R	P	L
5WM7		A					AMP		1	0	0	L	363	G	375	H	443	T	Q	G	R	P	L
6EA3	FscH	A	Adenylation domain of fuscachelin NRPS pathway with MLP	Ser	Thermobifida fusca	5/7, 1/1, single module (C-A-T)	Ser-AMP, Bound to MLP	2018***	1	0	0	H	356	G	373	A	447	P	I	G	R	P	V
6IYK	EntE	A	Free-standing Adenylation domain of enterobactin NRPS pathway	DHB	Escherichia coli	1/2, 1/1, single domain	2NB-AMS	2019	1	0	0	L	344	G	356	Y	424	T	Q	G	Y	P	M
6IYL		A					3CyanoB-AMS		1	0	0	L	344	G	356	Y	424	T	Q	G	Y	P	M
6OZ1	GR01_22995	A	NRPS-like Adenylation domain of Carboxylic Acid Reductase (CAR)	Adipic acid	Mycobacteroides chelonae		AMP + Succinate	2020	0	1	1	D	435	-	443	H	509	-	-	-	-	-	V
6ULX	StsA	A	Structures of a keto acid activating Adenylation domain; Didomain with KR below	D-HIC	Bacillus stratosphericus LAMA 585	1/4, 1/2###, module (A-KR-T)	adenylate	2020	1	0	0	S	343	G	384	R	450	E	L	G	K	P	I
6ULY		A					adenylate		1	0	0	S	343	G	384	R	450	E	L	G	K	P	I
6VHT	NpsA	A	Free-standing Adenylation domain of tilimycin/tilivalline biosynthesis; di-domain in multidomain structures	HA	Klebsiella oxytoca	1/2, 1/1, single domain	N-term Dom	2020	1	0	0	Y	309	G	326	N	399	P	V	G	T	P	L
6VHU		A					N-term Dom		1	0	0	Y	309	G	326	N	399	P	V	G	T	P	L
6VHV		A					+ 3HA-AMS		1	0	0	Y	309	G	326	N	399	P	V	G	T	P	L
6VHW		A					N-term Dom + 3HB-AMS		1	0	0	Y	309	G	326	N	399	P	V	G	T	P	L
6VHX		A					N-term Dom + 3HA-AMS		1	0	0	Y	309	G	326	N	399	P	V	G	T	P	L
6VHZ		A					N-term Dom + Ant-AMS		1	0	0	Y	309	G	326	N	399	P	V	G	T	P	L
7VHV	DltA	A	Staphylococcus aureus DltA bound to ATP	D-Ala	Staphylococcus aureus subsp. aureus Mu50		ATP	2022	0	0	0	I	298	G	314	Q	373	P	V	G	V	E	R
7TYB	PchD	A	Free-standing adenylation domain of pyochelin biosynthesis, bound to two AMS inhibitors	SA	Pseudomonas aeruginosa PAO1	1/3, 1/1, single domain	Sal-AMS	2022	1	0	0	L	352	G	364	Y	432	T	Q	G	R	P	L
7TZ4		A					CyanoSal-AMS		1	0	0	L	352	G	364	Y	432	T	Q	G	R	P	L
7WEW	Pls-A	A	Truncated adenylation domain from NRPS-like poly-e-Lys synthetase, bound to two Lys-AMP	Lys	Streptomyces albulus		bound to Lys-AMP	2022	0	1	0	A	315	G	326	-	397	R	I	G	L	P	L
2VSQ	SrfA-C	C-A-T-Te	Termination module from Surfactin biosynthesis. A landmark structure from 2008	Leu	Bacillus subtilis	7/7, 1/1, singile module (C-A-T-Te)	Leucine bound to multidomain NRPS.	2008	1	0	0	H	765	G	780	T	853	P	I	G	K	P	I
3RG2	EntE-EntB	A-T	Fusion construct of the Aden-ArCP domain from enterobactin biosynthesis	DHB	Escherichia coli	1/2, 1/1, fusion module (A-T)	Mech-Based inhibitor. Trap with ArCP	2012	1	0	0	L	346	G	358	Y	426	T	Q	G	Y	P	M
4IZ6							Mech-Based inhibitor. Trap with ArCP, twinned		1	0	0	L	364	G	376	Y	444	T	Q	G	Y	P	M
4DG8	PA1221	A-T	Didomain Aden-PCP domain from uncharacterized Pseudomonas NRPS	Val	Pseudomonas aeruginosa PAO1	Unknown, 1/1, single module (A-T)	AMP + cryo	2012	1	0	0	H	321	G	336	R	411	P	I	G	K	A	I
4DG9							Mech-Based inhibitor. Trap with PCP		1	0	0	H	321	G	336	R	411	P	I	G	K	A	I
4GR4	SlgN1	MLP-A	Complex of an MLP with an Adenylation domain	3-MeAsp	Streptomyces lydicus	9/9, 1/1, single domain (A)		2013	1	0	0	H	371	G	386	V	461	P	I	G	V	P	L
4GR5									1	0	0	H	371	G	386	V	461	P	I	G	V	P	L
4ZXI	AB3403	C-A-T-Te	Termination module from uncharacterized NRPS from Acinetobacter baumannii	Gly	Acinetobacter baumannii AB307-0294	Unknown, 1/1, single module (C-A-T-Te)	module+AMP+Gly	2016	1	0	0	A	775	G	786	R	860	D	L	G	E	P	L
4ZXH							complete module		1	0	0	A	775	G	786	R	860	D	L	G	E	P	L
5T3D	EntF	MLP + C-A-T-Te	Termination module from EntF from enterobactin pathway ± MLP	Ser	Escherichia coli K-12	2/2, 1/1, single module (C-A-T-Te)	complete module, Ser-AVS	2016	1	0	0	Y	760	G	778	A	851	P	I	G	Y	P	V
5JA1							complete module + YbdZ		1	0	0	Y	760	G	778	A	851	P	I	G	Y	P	V
5JA2							complete module + PA2412		1	0	0	Y	760	G	778	A	851	P	I	G	Y	P	V
4R0M	McyG	A-T	Didomain Aden-PCP domain from microcystin NRPS	Phe	Microcystis aeruginosa PCC 7806	1/11, 1/2###, module (A-T)	Aden-PCP	2015	1	0	0	S	346	G	364	E	429	S	L	G	K	P	I
5U89	DhbF	MLP + A-T-C	Cross-module structure of Bacillibactin NRPS, DhbF	Gly	Geobacillus sp. Y4.1MC1	2/3, 1/2, module (MLP + A-T-C)	Gly-AVS	2017	1	0	0	S	326	G	339	S	413	S	I	G	R	P	I
5WMM	TioS	MLP + A-M	Methyltransferase domain interrupting an adenylation domain, along with MLP	NCA	Micromonospora sp. ML1	5/5, 2/2, module (A-M)	Val-AMP. Interrupted Aden with ME.	2018	1	0	0	Y	339	G	354	Q	428	P	I	G	E	P	M
6MFW	LgrA (module1)#	F-A-T-C	Multimodular structures from linear gramicidin synthetase	Val	Brevibacillus parabrevis	1/16, 1/2, module (F-A-T)		2019	1	0	0	F	495	G	507	N	579	P	I	G	K	P	I
6MFX		F-A-T-C	Multimodular structures from linear gramicidin synthetase						1	0	0	F	495	G	507	N	579	P	I	G	K	P	I
6MFY_1		F-A-T-C(-A)	Multimodular structures from linear gramicidin synthetase: 1-1210						1	0	0	F	495	G	507	N	579	P	I	G	K	P	I
6MFZ_1		F-A-T-C(-A-T)	Multimodular structures from linear gramicidin synthetase: 1-1210						1	0	0	F	495	G	507	N	579	P	I	G	K	P	I
6MG0_1		F-A-T-C(-A)	Multimodular structures from linear gramicidin synthetase: 1-1210						1	0	0	F	495	G	507	N	579	P	I	G	K	P	I
6MFY_2	LgrA (module2)	(F-A-T-C-)A	Multimodular structures from linear gramicidin synthetase: 1211-1728	Gly		2/16, 2/2, module (C-A)			1	0	0	Y	1524	G	1538	N	1611	P	I	G	K	P	L
6MFZ_2		(F-A-T-C-)A-T	Multimodular structures from linear gramicidin synthetase: 1211-1814			2/16, 2/2, module (C-A-T)			1	0	0	Y	1524	G	1538	N	1611	P	I	G	K	P	L
6MG0_2		(F-A-T-C-)A	Multimodular structures from linear gramicidin synthetase: 1211-1728			2/16, 2/2, module (C-A)			1	0	0	Y	1524	G	1538	N	1611	P	I	G	K	P	L
5MSP	Car	A-T and T-Red	Didomain constructs from NRPS-like Carboxylate Reductase	Carboxylate	Segniliparus rugosus ATCC BAA-974			2017	0	1	1	D	442	-	450	E	516	-	-	-	-	-	V
5MSS									0	1	1	D	442	-	450	E	516	-	-	-	-	-	V
5MST							AMP		0	1	1	D	442	-	450	E	516	-	-	-	-	-	V
5MSV									0	1	1	D	442	-	450	E	516	-	-	-	-	-	V
5MSW							Aden-PCP+AMP		0	1	1	D	442	-	450	E	516	-	-	-	-	-	V
6LTA	FmoA3	Cy-A-T	Tridomain NRPS for free-radical scavenging peptide; Cryo-EM structure reported also	2-MeSer	Streptomyces sp. Sp080513GE-23	2/2, 1/1, single module (Cy-A-T)	unliganded	2021	1	0	0	H	813	G	828	G	901	P	Y	G	K	P	I
6LTB							AMPPNP		1	0	0	H	813	G	828	G	901	P	Y	G	K	P	I
6LTC							MeSer + AMP		1	0	0	H	813	G	828	G	901	P	Y	G	K	P	I
6LTD							MeSer + AMP		1	0	0	H	813	G	828	G	901	P	Y	G	K	P	I
6M01	HitB+HitD	A + T	Complex of freestanding Aden and PCP domain achieved with bromoacetamide pantetheine crosslinker	bPhe	Embleya scabrispora	0/9, 1/1,single domain	A-PCP complex	2020	1	0	0	E	346	G	361	E	437	S	I	G	F	P	L
6N8E	BdObiF1	C-A-T-Te-MLP	Terminating module of obafluorin biosynthesis, with MLP interacting upstream	bOHNhPhe	Burkholderia diffusa	1/2, 1/1, single module (C-A-T-Te-MLP)	Complete Module (CATTeMLP)	2019	1	0	0	R	795	G	811	V	885	L	I	G	E	V	Y
6O6E	PltF + PltL	A + T	Complex of adenylation domain with PCP in thioester-forming conformation	Pro	Pseudomonas protegens Pf-5	1/1, 1/1, singile module (A-T)	A-PCP with Pro-AVS	2020	1	0	0	E	315	G	330	N	390	P	I	G	T	A	A
6OZV	Txo1	C-A	Condensation-adenylation proteins from modules 1 and 2 of teixobactin NRPS	Ser	Eleftheria terrae	3/11, 3/6, module (C-A-T)	Txo1, AMP+no C-term	2020	1	0	0	W	769	G	783	T	858	P	I	G	R	P	V
6OYF				Ser			Txo1, no C-term		1	0	0	W	769	G	783	T	858	P	I	G	R	P	V
6P3I				Ser			Txo1 with Mg		1	0	0	W	769	G	783	T	858	P	I	G	R	P	V
6P4U				Ser			Txo1, no C-term		1	0	0	W	769	G	783	T	858	P	I	G	R	P	V
6P1J	Txo2			Ser		7/11, 1/5, module (C-A-T)	Txo2, with C-term		1	0	0	W	772	G	786	T	861	P	I	G	R	P	V
6ULW	StsA	A-KR-T	Structures of a keto acid activating Adenylation domain didomain with KR	D-HIC	Bacillus stratosphericus LAMA 585	1/4, 1/2###, module (A-KR-T)		2022	1	0	0	S	425	G	466	R	532	E	L	G	K	P	I
7LY4	BmdBC	Cy-A-T + Ox	Structures of the BmdB module in complex with the BmdC oxidase	Cys	Thermoactinomyces vulgaris	2/2, 2/2, module (C-A-T)	unliganded; cryo-EM	2022	1	0	0	W	745	G	760	Y	831	P	Y	G	K	P	L
7LY7							with a cysteine-vinylsulfonamide adenylate; X-ray		1	0	0	W	745	G	760	Y	831	P	Y	G	K	P	L
7EMY	PchE	ArCP-Cy-A-E-T	CryoEM structures of the PchE module from Pseudomonas aeruginosa shows a dimeric complex	Cys	Pseudomonas aeruginosa PAO1	2/3, 1/1, single module (Cy-A-E-T)		2021***	1	0	0	Q	851	G	866	T	936	P	Y	G	R	P	L
7EN1									1	0	0	Q	851	G	866	T	936	P	Y	G	R	P	L
7EN2									1	0	0	Q	851	G	866	T	936	P	Y	G	R	P	L
	FmqC	A-T-C		Ala	Aspergillus fumigatus	4/4, 1/1, single module (A-T-C)			1	0	0	N	397	G	409	S	491	K	I	G	F	P	V
Reference1: https://www.acsu.buffalo.edu/~amgulick/NRPSChart.html
Reference2: https://www.acsu.buffalo.edu/~amgulick/ANLChart.html
*CAR=Carboxylic Acid Reductase
**The position of amino acid next the gap. It's Trp.
***Deposited Year due to no publication
#The sequence of LgrA in fasta file is longer 2 aa (more 2 aa in the start) than the sequence of structure in PDB file. So this is 507 for G in the G-motif, but there is G505 in the Fig 2B-D
## Position in the total assembly-line (NRPS/PKS module), the position of local protein and organization of this protein. 0=before core part of natural product
### Only part of module was truncated for study
DHB=2,3-dihydroxybenzoate; cis-AMHO=N-cis-anhydromevalonyl-N-hydroxy-L-ornithine;3-MeAsp=3-methylaspartate; SA=salicylic acid;6-MeSA=6-methylsalicylic acid; HIC=α-hydroxyisocaproic acid; HA=3-hydroxyanthranilic acid; NCA=(+)-(1S,2S)-norcoronamic acid; 2-MeSer=2-methylserine; bPhe=(S)-β-phenylalanine; bOHNhPhe=(2S,3R)-β-OH-p-NO2-homoPhe
Proteins whose names are in red occur twice. One of them will not be included in the statistics. The sum of proteins with structures is 40. The sum of protein structures is 100. FmqC is also included in statistics for comparison, although it has no structure.

### Sheet: tree
PDB Accession	Protein Name	Domain	Comments	Substrate	Strain	Superkingdom	Phylum	Class	Order	Family	Genus	Species	Position##	ligands	Publication Year	NRPS	NRPS-like	CAR*	AA aligned with N397 in FmqC (1115 in MSA)	Position in original sequence	AA aligned with G409 in FmqC (1156 in MSA)	Position in original sequence	AA aligned with S491 in FmqC (1249 in MSA)	Position in original sequence	G-motif
7LY4	BmdBC	Cy-A-T + Ox	Structures of the BmdB module in complex with the BmdC oxidase	Cys	Thermoactinomyces vulgaris	Bacteria	Firmicutes	Bacilli	Bacillales	Thermoactinomycetaceae	Thermoactinomyces	Thermoactinomyces vulgaris	2/2, 2/2, module (C-A-T)	unliganded; cryo-EM	2022	1	0	0	W	745	G	760	Y	831	P	Y	G	K	P	L
6LTA	FmoA3	Cy-A-T	Tridomain NRPS for free-radical scavenging peptide; Cryo-EM structure reported also	2-MeSer	Streptomyces sp. Sp080513GE-23	Bacteria	Actinobacteria	Actinomycetia	Streptomycetales	Streptomycetaceae	Streptomyces	Streptomyces sp. Sp080513GE-23	2/2, 1/1, single module (Cy-A-T)	unliganded	2021	1	0	0	H	813	G	828	G	901	P	Y	G	K	P	I
7EMY	PchE	ArCP-Cy-A-E-T	CryoEM structures of the PchE module from Pseudomonas aeruginosa shows a dimeric complex	Cys	Pseudomonas aeruginosa PAO1	Bacteria	Proteobacteria	Gammaproteobacteria	Pseudomonadales	Pseudomonadaceae	Pseudomonas	Pseudomonas aeruginosa	2/3, 1/1, single module (Cy-A-E-T)		2021***	1	0	0	Q	851	G	866	T	936	P	Y	G	R	P	L
6EA3	FscH	A	Adenylation domain of fuscachelin NRPS pathway with MLP	Ser	Thermobifida fusca	Bacteria	Actinobacteria	Actinomycetia	Streptosporangiales	Nocardiopsaceae	Thermobifida	Thermobifida fusca	5/7, 1/1, single module (C-A-T)	Ser-AMP, Bound to MLP	2018***	1	0	0	H	356	G	373	A	447	P	I	G	R	P	V
5T3D	EntF	MLP + C-A-T-Te	Termination module from EntF from enterobactin pathway ± MLP	Ser	Escherichia coli K-12	Bacteria	Proteobacteria	Gammaproteobacteria	Enterobacterales	Enterobacteriaceae	Escherichia	Escherichia coli	2/2, 1/1, single module (C-A-T-Te)	complete module, Ser-AVS	2016	1	0	0	Y	760	G	778	A	851	P	I	G	Y	P	V
6OZV	Txo1	C-A	Condensation-adenylation proteins from modules 1 and 2 of teixobactin NRPS	Ser	Eleftheria terrae	Bacteria	Proteobacteria	Betaproteobacteria	Burkholderiales		Eleftheria	Eleftheria terrae	3/11, 3/6, module (C-A-T)	Txo1, AMP+no C-term	2020	1	0	0	W	769	G	783	T	858	P	I	G	R	P	V
6P1J	Txo2	C-A		Ser	Eleftheria terrae	Bacteria	Proteobacteria	Betaproteobacteria	Burkholderiales		Eleftheria	Eleftheria terrae	7/11, 1/5, module (C-A-T)	Txo2, with C-term	2020	1	0	0	W	772	G	786	T	861	P	I	G	R	P	V
4ZXI	AB3403	C-A-T-Te	Termination module from uncharacterized NRPS from Acinetobacter baumannii	Gly	Acinetobacter baumannii AB307-0294	Bacteria	Proteobacteria	Gammaproteobacteria	Pseudomonadales	Moraxellaceae	Acinetobacter	Acinetobacter baumannii	Unknown, 1/1, single module (C-A-T-Te)	module+AMP+Gly	2016	1	0	0	A	775	G	786	R	860	D	L	G	E	P	L
5U89	DhbF	MLP + A-T-C	Cross-module structure of Bacillibactin NRPS, DhbF	Gly	Geobacillus sp. Y4.1MC1	Bacteria	Firmicutes	Bacilli	Bacillales	Bacillaceae	Geobacillus	Geobacillus sp. Y4.1MC1	2/3, 1/2, module (MLP + A-T-C)	Gly-AVS	2017	1	0	0	S	326	G	339	S	413	S	I	G	R	P	I
6MFY_2	LgrA	(F-A-T-C-)A	Multimodular structures from linear gramicidin synthetase: 1211-1728	Gly	Brevibacillus parabrevis	Bacteria	Firmicutes	Bacilli	Bacillales	Paenibacillaceae	Brevibacillus	Brevibacillus parabrevis	2/16, 2/2, module (C-A)		2019	1	0	0	Y	1524	G	1538	N	1611	P	I	G	K	P	L
6MFW	LgrA	F-A-T-C	Multimodular structures from linear gramicidin synthetase	Val	Brevibacillus parabrevis	Bacteria	Firmicutes	Bacilli	Bacillales	Paenibacillaceae	Brevibacillus	Brevibacillus parabrevis	1/16, 1/2, module (F-A-T)		2019	1	0	0	F	495	G	507	N	579	P	I	G	K	P	I
1AMU	PheA	A	Truncated adenylation domain from Gramicidin biosynthesis, the face that launched a thousand ships	Phe	Brevibacillus brevis	Bacteria	Firmicutes	Bacilli	Bacillales	Paenibacillaceae	Brevibacillus	Brevibacillus brevis	1/5, 1/1, single module (A-T-E)		1997	1	0	0	-**	333	G	349	N	422	P	I	G	A	P	I
4D4G	ApnA	A	Adenylation domain with promiscuous activity from anabaenopeptin NRPS	Arg/Tyr	Planktothrix agardhii	Bacteria	Cyanobacteria		Oscillatoriales	Microcoleaceae	Planktothrix	Planktothrix agardhii	1/6, 1/2###, module (A-T)	AMPPNP	2015	1	0	0	C	337	G	355	N	429	P	I	G	K	S	L
4DG8	PA1221	A-T	Didomain Aden-PCP domain from uncharacterized Pseudomonas NRPS	Val	Pseudomonas aeruginosa PAO1	Bacteria	Proteobacteria	Gammaproteobacteria	Pseudomonadales	Pseudomonadaceae	Pseudomonas	Pseudomonas aeruginosa	Unknown, 1/1, single module (A-T)	AMP + cryo	2012	1	0	0	H	321	G	336	R	411	P	I	G	K	A	I
4GR4	SlgN1	MLP-A	Complex of an MLP with an Adenylation domain	3-MeAsp	Streptomyces lydicus	Bacteria	Actinobacteria	Actinomycetia	Streptomycetales	Streptomycetaceae	Streptomyces	Streptomyces lydicus	9/9, 1/1, single domain (A)		2013	1	0	0	H	371	G	386	V	461	P	I	G	V	P	L
5WMM	TioS	MLP + A-M	Methyltransferase domain interrupting an adenylation domain, along with MLP	NCA	Micromonospora sp. ML1	Bacteria	Actinobacteria	Actinomycetia	Micromonosporales	Micromonosporaceae	Micromonospora	Micromonospora sp. ML1	5/5, 2/2, module (A-M)	Val-AMP. Interrupted Aden with ME.	2018	1	0	0	Y	339	G	354	Q	428	P	I	G	E	P	M
6VHT	NpsA	A	Free-standing Adenylation domain of tilimycin/tilivalline biosynthesis; di-domain in multidomain structures	HA	Klebsiella oxytoca	Bacteria	Proteobacteria	Gammaproteobacteria	Enterobacterales	Enterobacteriaceae	Klebsiella	Klebsiella oxytoca	1/2, 1/1, single domain	N-term Dom	2020	1	0	0	Y	309	G	326	N	399	P	V	G	T	P	L
2VSQ	SrfA-C	C-A-T-Te	Termination module from Surfactin biosynthesis. A landmark structure from 2008	Leu	Bacillus subtilis	Bacteria	Firmicutes	Bacilli	Bacillales	Bacillaceae	Bacillus	Bacillus subtilis	7/7, 1/1, singile module (C-A-T-Te)	Leucine bound to multidomain NRPS.	2008	1	0	0	H	765	G	780	T	853	P	I	G	K	P	I
5N9W	Thr1	A	NRPS-like Adenylation domain that is involved in synthesis of 4-chlorothreonine in Streptomyces	Thr	Streptomyces sp.	Bacteria	Actinobacteria	Actinomycetia	Streptomycetales	Streptomycetaceae	Streptomyces	Streptomyces sp.		unliganded	2017	0	1	0	H	323	G	338	D	415	V	I	G	R	P	L
6N8E	BdObiF1	C-A-T-Te-MLP	Terminating module of obafluorin biosynthesis, with MLP interacting upstream	bOHNhPhe	Burkholderia diffusa	Bacteria	Proteobacteria	Betaproteobacteria	Burkholderiales	Burkholderiaceae	Burkholderia	Burkholderia diffusa	1/2, 1/1, single module (C-A-T-Te-MLP)	Complete Module (CATTeMLP)	2019	1	0	0	R	795	G	811	V	885	L	I	G	E	V	Y
7WEW	Pls-A	A	Truncated adenylation domain from NRPS-like poly-e-Lys synthetase, bound to two Lys-AMP	Lys	Streptomyces albulus	Bacteria	Actinobacteria	Actinomycetia	Streptomycetales	Streptomycetaceae	Streptomyces	Streptomyces albulus		bound to Lys-AMP	2022	0	1	0	A	315	G	326	-	397	R	I	G	L	P	L
3ITE	SidN	A	Third adenylation domain from a fungal NRPS	cis-AMHO	Epichloe festucae var. lolii	Eukaryota	Ascomycota	Sordariomycetes	Hypocreales	Clavicipitaceae	Epichloe	Epichloe festucae	3/3, 1/1, single module (T-C-A-T-C-T)	unliganded	2010	1	0	0	G	338	G	350	S	419	C	I	G	H	P	L
	FmqC	A-T-C		Ala	Aspergillus fumigatus	Eukaryota	Ascomycota	Eurotiomycetes	Eurotiales	Aspergillaceae	Aspergillus	Aspergillus fumigatus	4/4, 1/1, single module (A-T-C)			1	0	0	N	397	G	409	S	491	K	I	G	F	P	V
6O6E	PltF + PltL	A + T	Complex of adenylation domain with PCP in thioester-forming conformation	Pro	Pseudomonas protegens Pf-5	Bacteria	Proteobacteria	Gammaproteobacteria	Pseudomonadales	Pseudomonadaceae	Pseudomonas	Pseudomonas protegens	1/1, 1/1, singile module (A-T)	A-PCP with Pro-AVS	2020	1	0	0	E	315	G	330	N	390	P	I	G	T	A	A
4OXI	AlmE	A	NRPS-like Adenylation domain that is involved in glycyl transfer to lipopolysaccharide	Gly	Vibrio cholerae O1 biovar El Tor str. N16961	Bacteria	Proteobacteria	Gammaproteobacteria	Vibrionales	Vibrionaceae	Vibrio	Vibrio cholerae		Gly-AMP	2014	0	1	0	H	372	G	386	V	460	P	I	G	R	A	F
7VHV	DltA	A	Staphylococcus aureus DltA bound to ATP	D-Ala	Staphylococcus aureus subsp. aureus Mu50	Bacteria	Firmicutes	Bacilli	Bacillales	Staphylococcaceae	Staphylococcus	Staphylococcus aureus		ATP	2022	0	0	0	I	298	G	314	Q	373	P	V	G	V	E	R
3DHV	DltA	A	DltA, D-Ala-Ligase of cell wall biosynthesis. Not an NRPS, but loads a free-standing Carrier Protein	D-Ala	Bacillus cereus ATCC 14579	Bacteria	Firmicutes	Bacilli	Bacillales	Bacillaceae	Bacillus	Bacillus cereus		alanyl-AMP	2008	0	0	0	I	306	G	322	L	391	P	V	G	Y	C	K
3E7W	DltA(DAE)	A	DltA, D-Ala-Ligase of cell wall biosynthesis. Not an NRPS, but loads a free-standing Carrier Protein	D-Ala	Bacillus subtilis	Bacteria	Firmicutes	Bacilli	Bacillales	Bacillaceae	Bacillus	Bacillus subtilis		AMP	2008	0	0	0	V	305	G	321	Q	390	P	V	G	F	A	K
3WVN	VinN	A	Adenylation domain from vicenistatin NRPS	3-MeAsp	Streptomyces halstedii	Bacteria	Actinobacteria	Actinomycetia	Streptomycetales	Streptomycetaceae	Streptomyces	Streptomyces halstedii	0/10, 1/1, single domain	L-Aspartate	2014	1	0	0	P	352	G	364	F	436	S	V	G	L	P	L
6M01	HitB+HitD	A + T	Complex of freestanding Aden and PCP domain achieved with bromoacetamide pantetheine crosslinker	bPhe	Embleya scabrispora	Bacteria	Actinobacteria	Actinomycetia	Streptomycetales	Streptomycetaceae	Embleya	Embleya scabrispora	0/9, 1/1,single domain	A-PCP complex	2020	1	0	0	E	346	G	361	E	437	S	I	G	F	P	L
6OZ1	GR01_22995	A	NRPS-like Adenylation domain of Carboxylic Acid Reductase (CAR)	Adipic acid	Mycobacteroides chelonae	Bacteria	Actinobacteria	Actinomycetia	Corynebacteriales	Mycobacteriaceae	Mycobacteroides	Mycobacteroides chelonae		AMP + Succinate	2020	0	1	1	D	435	-	443	H	509	-	-	-	-	-	V
5MSP	Car	A-T and T-Red	Didomain constructs from NRPS-like Carboxylate Reductase	Carboxylate	Segniliparus rugosus ATCC BAA-974	Bacteria	Actinobacteria	Actinomycetia	Corynebacteriales	Segniliparaceae	Segniliparus	Segniliparus rugosus			2017	0	1	1	D	442	-	450	E	516	-	-	-	-	-	V
5MSC	Car	A	Adenylation domain from the NRPS-like Carboxylate Reductase. More structures below	Carboxylate	Nocardia iowensis	Bacteria	Actinobacteria	Actinomycetia	Corynebacteriales	Nocardiaceae	Nocardia	Nocardia iowensis		AMP	2017	0	1	1	D	430	-	438	R	504	-	-	-	-	-	V
6ULX	StsA	A	Structures of a keto acid activating Adenylation domain; Didomain with KR below	D-HIC	Bacillus stratosphericus LAMA 585	Bacteria	Firmicutes	Bacilli	Bacillales	Bacillaceae	Bacillus	Bacillus stratosphericus	1/4, 1/2###, module (A-KR-T)	adenylate	2020	1	0	0	S	343	G	384	R	450	E	L	G	K	P	I
4R0M	McyG	A-T	Didomain Aden-PCP domain from microcystin NRPS	Phe	Microcystis aeruginosa PCC 7806	Bacteria	Cyanobacteria		Chroococcales	Microcystaceae	Microcystis	Microcystis aeruginosa	1/11, 1/2###, module (A-T)	Aden-PCP	2015	1	0	0	S	346	G	364	E	429	S	L	G	K	P	I
3O82	BasE	A	Free-standing adenylation domain from acinetobactin biosynthesis, bound to inhibitors	DHB	Acinetobacter baumannii AB900	Bacteria	Proteobacteria	Gammaproteobacteria	Pseudomonadales	Moraxellaceae	Acinetobacter	Acinetobacter baumannii	1/2, 1/1, single domain	Adenylate Inh	2010	1	0	0	L	351	G	363	N	431	T	Q	G	R	P	I
6IYK	EntE	A	Free-standing Adenylation domain of enterobactin NRPS pathway	DHB	Escherichia coli	Bacteria	Proteobacteria	Gammaproteobacteria	Enterobacterales	Enterobacteriaceae	Escherichia	Escherichia coli	1/2, 1/1, single domain	2NB-AMS	2019	1	0	0	L	344	G	356	Y	424	T	Q	G	Y	P	M
7TYB	PchD	A	Free-standing adenylation domain of pyochelin biosynthesis, bound to two AMS inhibitors	SA	Pseudomonas aeruginosa PAO1	Bacteria	Proteobacteria	Gammaproteobacteria	Pseudomonadales	Pseudomonadaceae	Pseudomonas	Pseudomonas aeruginosa	1/3, 1/1, single domain	Sal-AMS	2022	1	0	0	L	352	G	364	Y	432	T	Q	G	R	P	L
1MD9	DhbE	A	DhbE, an archetype for aryl acid activating domains of modular nonribosomal peptide synthetases	DHB	Bacillus subtilis	Bacteria	Firmicutes	Bacilli	Bacillales	Bacillaceae	Bacillus	Bacillus subtilis	1/3, 1/1, single domain	AMP + DHB	2002	1	0	0	L	342	G	354	Y	422	T	Q	G	K	P	M
5KEI	MbtA	A	Free-standing Adenylation domain of mycobactin NRPS pathway	SA	Mycobacterium smegmatis	Bacteria	Actinobacteria	Actinomycetia	Corynebacteriales	Mycobacteriaceae	Mycolicibacterium	Mycolicibacterium smegmatis	1/5, 1/1, single domain	apo	2016	1	0	0	I	365	G	377	Y	449	T	Q	G	R	P	L
5WM2	CahJ	A	Free-standing Adenylation domain of cahuitamycin NRPS pathway	SA/6-MeSA	Streptomyces gandocaensis	Bacteria	Actinobacteria	Actinomycetia	Streptomycetales	Streptomycetaceae	Streptomyces	Streptomyces gandocaensis	1/6, 1/1, single domain	Sal+AMP	2018	1	0	0	L	363	G	375	H	443	T	Q	G	R	P	L
