## Supplemental Table S7 for "Knowledge-guided data mining on the standardized architecture of NRPS: subtypes, novel motifs, and sequence entanglements"

### Sheet: Missense3D
	Structural effects estimated by Missense3D
Mutation type	Buried Gly replaced	Clash	Buried / exposed switch	Buried charge introduced	Buried Pro introduced	Disallowed phi/psi
409 GLY > ALA	1
409 GLY > ARG	1	1	1
409 GLY > ASN	1
409 GLY > ASP	1			1
409 GLY > CYS	1
409 GLY > GLU	1		1
409 GLY > GLN	1
409 GLY > HIS	1		1
409 GLY > ILE	1
409 GLY > LEU	1
409 GLY > LYS	1			1
409 GLY > MET	1		1
409 GLY > PHE	1		1
409 GLY > PRO	1				1	1
409 GLY > SER	1
409 GLY > THR	1
409 GLY > TRP	1		1
409 GLY > TYR	1		1
409 GLY > VAL	1
