## Supplemental Table S11 for "Knowledge-guided data mining on the standardized architecture of NRPS: subtypes, novel motifs, and sequence entanglements"

### Sheet: A, T, and Te
Conserved motifs of A/T/Te domain. Reference sequence is surfactin A synthetase C (SrfA-C,PDB: 2VSQ)
domain	start	end	length	motif
Aα	478	482	5	PDAPA
A1	490	495	6	LSYREL
A2	532	545	14	LGVLKAGAAYLPVD
A3	609	624	16	PAYIMYTSGTTGKPKG
A4	658	661	4	FDAF
A5	751	757	7	NCYGPTE
G motif	779	783	5	IGKPI
A6	804	818	15	GELCISGMGVSKGYV
A7	840	845	6	YRTGDL
A8	858	867	10	GRIDDQVKIR
A9	926	932	7	LPAYMVP
A10	946	951	6	NGKVNK
Tα1	974	985	12	EETIAQIWSEVL
T1	994	1004	11	DDFFALGGHAL
TE1	1118	1122	5	GYSAG

### Sheet: C and E
Reference sequences of C domain subtype and E domain	domain	start	end	length	motif
LCL|gi|1190353823|pdb|5U89|A	C1	1	12	12	IPLSFAQRRLWF
	C2	50	58	9	RHEPLRTIF
	C3	128	136	9	HHMIVDGWS
	C4	162	173	12	LPVKYADYALWQ
	C5	267	296	30	DIPIGSPIAGRNDDSLEHLVGLFINTLVLR
	C6	322	332	11	NQDIPFERLVE
	C7	343	353	11	HPLFQVMFVFQ
SgcC5|gi|113318|sp|P26046.1|ACVS2_PENCH	C1	1	9	9	PVSRAQERL
	C2	49	55	7	RHEALRT
	C3	132	140	9	HHTCFDAWS
	C4	170	175	6	QYKEYA
	C5	266	295	30	DVSVGIPVSHRTHPQFQSVIGFFVNLVVLR
	C6	320	329	10	HQDMPFQEVT
	C7	342	348	7	PLVQNVF
DCL|gi|120419813|gb|ABM21572.1|	C1	1	15	15	YPLSPMQQGMLFHSL
	C2	50	58	9	RHSILRTFF
	C3	134	142	9	HHILMDGWC
	C4	171	178	8	YQDYIAWL
	C5	267	298	32	DVVFGVTVSGRPPSLSEIENMVGLFINTLPLR
	C6	324	333	10	YFYTPLVDIQ
	C7	344	355	12	LFESIVVFENYP
Starter|gi|254763440|sp|P45745.4|DHBF_BACSU	C1	3	11	9	LTGAQTGIW
	C2	50	58	9	EAESLHVRF
	C3	131	139	9	HHIAIDGFG
	C4	167	178	12	SFGSLQAILE
	C5	261	290	30	DVVLGLPMMGRIGSASLNVPAMVMNLLPLR
	C6	316	326	11	HHKYRHEELRR
	C7	337	344	8	LFGPQINL
Cyc|gi|410829096	C1	1	14	14	FPLTDVQYAYWIGR
	C2	51	59	9	HHAMLRARF
	C3	132	140	9	DLLVADVQS
	C4	166	170	5	FAEYL
	C5	262	291	30	FLINVPLFDRQTGEAGIDDVVADFTNLLLL
	C6	318	328	11	HAAYSGVQLQR
	C7	342	350	9	PVVFACNLG
Dual|gi|146410197	C1	1	14	14	YPLAPLQEGILFHH
	C2	50	60	11	RHDILRTAVLW
	C3	133	141	9	HHLVMDHTT
	C4	165	173	9	PFRSFVAQA
	C5	258	289	32	EVVFGTVLFGRLQGGEGVDRALGLFINTLPLR
	C6	314	328	15	HEHAPLALVQRCSGV
	C7	333	343	11	PLFSALLNYRH
Cglyc|BGC0000326.gbk_BGC0000326_55972_AAK81826.1_5_4898(2)	C1	1	13	13	WPLSPLQEGLLFH
	C2	51	59	9	RHPVLRAGF
	C3	135	143	9	HHIIMDGWS
	C4	170	177	8	YRDYLAWL
	C5	260	291	32	DVVFGATVAGRPAGLAGVESMIGMFINTLPVR
	C6	317	326	10	HQHLGLAEIQ
	C7	335	344	10	FDTLVVFENY
Hybrid|gi|682275410	C1	3	12	10	LSFGQSRFWF
	C2	50	58	9	RHGALRTAF
	C3	128	136	9	HHINMDGIS
	C4	159	167	9	QYEDFGLRQ
	C5	259	288	30	DLVIGIADGNRNDSDTLNSIGFYLNLLPLR
	C6	314	323	10	NARVPFDLLL
	C7	336	345	10	PLFQVFLNYR
modAA|PuwF_C	C1	1	11	11	YPLAALQAGMI
	C2	50	60	11	RHAVLRTSIAL
	C3	134	142	9	HHAILDGWS
	C4	172	179	8	FADFIALE
	C5	264	294	31	DVLTGLVSNGRPENADGERVLGLFLNTLPLR
	C6	320	328	9	RRYPLAELQ
	C7	338	349	12	ETNFNFVHFHVY
CT|gi|74672710|sp|Q4WT66.1|NRPS1_ASPFU(2)(2)	C1	2	7	6	PVTDFQ
	C2	45	57	13	VVDAFDILRTVFV
	C3	124	135	12	IRMSHAQFDGLC
	C4	158	162	5	FANYM
	C5	243	274	32	DVVFGLTISGRNTSIPGIENTVGPCLNVIPIR
	C6	298	308	11	MPFEALGFREI
	C7	321	325	5	FTTSV
CT-DCL|gi|1148367330|sp|C8VPS9.1|EASA_EMENI(2)(2)	C1	1	11	11	YYCSPIQQGIL
	C2	52	61	10	RHAILRTFFV
	C3	128	139	12	VDVNHVLMDASS
	C4	163	170	8	YGIYVSFL
	C5	252	282	31	VSFGYISNGRDAPIDGIHEMCGPMINLMVSR
	C6	309	317	9	HQRTSLSDI
	C7	328	335	8	LFNTTMIY
CT-A|gi|74672027|sp|Q4WR82.1|NRPS2_ASPFU(2)(2)	C1	2	11	10	ESTPLQAGMI
	C2	49	57	9	KNDILRTSF
	C3	126	138	13	VIMHHALYDGVSL
	C4	160	163	4	FSEI
	C5	247	278	32	DVVFGQVLAGRSLPVPGADQTIGPLFNTVAQR
	C6	309	313	5	PLKDV
	C7	329	335	7	FDTLFVF
FUM14|gi|1035996567|sp|E9FCP4.2|DTXS1_METRA	C1	2	7	6	PCTPLQ
	C2	51	57	7	ILRTRII
	C3	115	126	12	WTVHHVLYDGWS
	C4	149	155	7	FQTFIKY
	C5	230	261	32	DVCFGVTVSGRNAPVPDIERMVGPTFATLPLR
	C6	287	295	9	FEQMGLHRI
	C7	308	314	7	FQTLLVI
LCL-A|gi|1040497588|gb|OBT39513.1|	C1	3	11	9	VSPIEREWL
	C2	54	59	6	ILRCRY
	C3	113	125	13	VILSHIIADYTTL
	C4	148	154	7	YADTKIW
	C5	235	264	30	DIVLGSPYINRKSDEDLETVGLFLEPLPVR
	C6	293	302	10	LAHAIPWHRL
	C7	315	325	11	HPLFDVMVTFH
I|WP_255221035.1_amino_acid_adenylation_domaincontaining_protein_Variovorax_boronicumulans_(update)_VarH_C	C1	3	7	5	LSPEQ
	C2	42	53	12	AHGALCSAIRAV
	C3	123	133	11	VHAWVGDRGSL
	C4	156	168	13	FPYARFVTWRQDL
	C5	256	284	29	FIAGWQHDCRRDYPPMQGAVGVFDKVLPL
	C6	311	315	5	AQEYW
	C7	329	330	2	GF
bL|gi|1131003267|ref|WP_075764583.1|	C1	1	15	15	YPLAPMQAGMLFRGL
	C2	50	58	9	RYEILRTGF
	C3	133	142	10	HHHILLDGWC
	C4	171	178	8	YRDYVGWI
	C5	261	292	32	DVVHGLTIAGRPPELAGSELMVGLFINTIPLR
	C6	319	327	9	GHVPLAQIK
	C7	340	351	12	VFDSLVAFENYP
PS|SfmC_C	C1	3	13	11	LSVEQRRLWLL
	C2	49	57	9	RHEALRSVF
	C3	130	138	9	HRLVLDATS
	C4	164	173	10	ALETTLAAER
	C5	271	282	12	IVGPLDGLRLVR
	C6	306	318	13	AVDVPLAHLLEVA
	C7	322	336	15	RDISRTPYAQTVVRA
X|gi|75408643	C1	2	11	10	PLTAGQLRTW
	C2	50	58	9	RHEILRTTF
	C3	128	136	9	HRIAADAQS
	C4	162	173	12	LPLQFADYALWE
	C5	267	297	31	DVTVGTVLPRSDDEVELEGLIGAFERPLALR
	C6	325	331	7	DVPFARL
	C7	344	353	10	HPVFQVALDV
E|gi|239938937|sp|P27206.4|SRFAA_BACSU	E1	5	11	7	PIQRWFF
	E2	130	146	17	HHLVVDGVSWRILLEDF
	E3	246	253	8	DILLTAFG
	E4	270	275	6	EGHGRE
	E5	284	298	15	SRTVGWFTSMYPMVL
	E6	318	328	11	RHVPNKGVGYG
	E7	352	357	6	FNYLGQ
