## Supplementary material for "Knowledge-guided data mining on the standardized architecture of NRPS: subtypes, novel motifs, and sequence entanglements": NRPS Motif Finder Matlab version code: reference_motif.xlsx

### Sheet: 2VSQ
domain	start	end	length	motif
C1	13	25	13	YYLSPMQEGMLFH		1	460
C2	62	70	9	RYDVFRTVF
C3	138	147	10	YHHIILDGWC
C4	183	189	7	YKDYIKW
C5	274	305	32	DLAFGTVVSGRPAEIKGVEHMVGLFINVVPRR
C6	331	340	10	HQYVPLYDIQ
C7	353	360	8	IVFENYPL
Aα	478	482	5	PDAPA		461	965	18	22		18	22
A1	490	495	6	LSYREL				30	35		30	35
A2	532	545	14	LGVLKAGAAYLPVD				72	85		72	85
A3	609	624	16	PAYIMYTSGTTGKPKG				149	164		149	164
A4	658	661	4	FDAF				198	201		198	201
A5	751	757	7	NCYGPTE				291	297		291	297
G motif	779	783	5	IGKPI				319	323		319	323
A6	804	818	15	GELCISGMGVSKGYV				344	358		344	358
A7	840	845	6	YRTGDL				380	385		380	385
A8	858	867	10	GRIDDQVKIR				398	407		398	407
A9	926	932	7	LPAYMVP				466	472		466	472
A10	946	951	6	NGKVNK				486	491		486	491
Tα1	974	985	12	EETIAQIWSEVL		966	1045	9	20		9	20
T1	994	1004	11	DDFFALGGHAL				29	39		29	39
TE1	1118	1122	5	GYSAG		1046	1304	73	77		73	77
A3	609	624	16	PAYIMYTSGTTGKPKG				149	164		149	164
A4	658	661	4	FDAF				198	201		198	201
S4	702	707		FATTAL				242	247		242	247
S6	728	732		GGERA				268	272		268	272
A5	751	757	7	NCYGPTE				291	297		291	297
G motif	780	783		GKPI				320	323		320	323
S1	235			D
S2	236			A
S3	239			W
S4	278			T
S5	299			I
S6	301			A
S7	322			A
S8	330			I
S9	331			C

### Sheet: 2XHG
domain	start	end	length	motif
E1	22	27	6	PIQKWF
E2	146	154	9	HHLVVDGIS
E3	262	269	8	DLLLAALG
E4	286	291	6	EGHGRE
E5	301	315	15	RTVGWFTSQYPVLLD
E6	337	344	8	PRKGIGYD
E7	368	373	6	FNYLGQ

### Sheet: C
type		domain	start	end	length	motif
Heterocyclization|5T3E_1|Chains A, B|Bacillamide synthetase heterocyclization domain|Thermoactinomyces vulgaris (2026)
Heterocyclization	M1	C1(Core1)	8	21	14	FSLTEVQTAYMLGR		14
	M2	C2(Core2)	57	65	9	RHPMLRAVI		9
DXXXXD	M3	C3	138	146	9	DALLMDGAS		9
	M4	C4	172	175	4	FQDY		4
	M7	C5(Core5)	269	298	30	LAINLTVFNRYPVHDEVEQIVGDFTSLILL		30
	M8	C6	325	331	7	HRHYDGV		7
	M9	C7(Core6)	350	358	9	PIVFTSMLA		9
		Structural and mutational analysis of the nonribosomal peptide synthetase heterocyclization domain provides insight into catalysis
Starter|Strprist.Q54959.snbC_1_thr_starter/1-473 6..478 Pristinamycin I synthase 2. [Streptomyces pristinaespiralis]
Starter	M1	C1(Core1)	5	17	13	PLTAAQLGIWFAQ		13
	M2	C2(Core2)	53	61	9	RTDALRLRF		9
	M3	C3	136	144	9	HHLLLDGYG		9
	M4	C4	192	197	6	QDRAHW		6
	M7	C5(Core5)	265	294	30	TVTLGMPVTARRTSAARRAPGTVANVPALH		30
	M8	C6	320	328	9	HQRYPYEEA		9
	M9	C7(Core6)	339	345	7	AYGPVVN		7
Dual|Pseusyrin.NP_792633.1.m_2_leu_TO_leu_dual/1480 1080..1559 nonribosomal peptide synthetase [Pseudomonas syringae pv. tomato str. DC3000]
Dual	M1	C1(Core1)	4	17	14	YPLAPLQEGILYHH		14
	M2	C2(Core2)	53	63	11	RHPILRTAVVW		11
	M3	C3	136	144	9	HHLVLDHLA		9
	M4	C4	168	175	8	PYRDYVAQ		8
	M7	C5(Core5)	261	292	32	DVVFGTVLLGRLQGGRSAERALGLFINTLPLR		32
	M8	C6	317	329	13	HEHAPLALAQRCS		13
	M9	C7(Core6)	336	346	11	PLFSALLNYRH		11
DCL|Bacisubti.NP_388231.1.srfAB_1_val_DcL/1486 7..492 surfactin synthetase [Bacillus subtilis subsp. subtilis str. 168]
DCL	M1	C1(Core1)	4	16	13	YPLTPMQEGMLYH		13
	M2	C2(Core2)	53	61	9	SYDILRTVF		9
	M3	C3	137	145	9	HHIVMDGWS		9
	M4	C4	174	181	8	YADYIKWL		8
	M7	C5(Core5)	266	297	32	DVVFGTVVSGRPSEIDGIEHMAGLFINTIPVR		32
	M8	C6	323	332	10	YDYLPLYEIQ		10
	M9	C7(Core6)	341	352	12	LISHLVAFENYP		12
LCL|Strecoeli.NP_627443.1.m_3_thr_TO_trp_LcL/1-502 2284..2785 CDA peptide synthetase I [Streptomyces coelicolor A3(2)]
LCL	M1	C1(Core1)	5	16	12	PLSYAQQRLWFL		12
	M2	C2(Core2)	53	61	9	RHESLRTVF		9
	M3	C3	131	139	9	HHIAGDGWS		9
	M4	C4	168	177	10	QYADFALWQR		10
	M7	C5(Core5)	270	299	30	DVPLGTPVAGRGDDAVDQVVGFFVNTLVLR		30
	M8	C6	325	335	11	HQDLPFEHLVD		11
	M9	C7(Core6)	347	353	7	PLFQVLL		7
		LCL					我们的refer相比于文献中的序列	Structure of the epimerization domain of tyrocidine synthetase A, 2014
		C1	8	16	9		完全重合	SAQKRMYIL
		C2	53	61	9		完全重合	RHESLRTSF
		C3	131	139	9		完全重合	HHSISDGVS
		C4	169	175	7		完全重合	YKDFAVW
		C5	290	299	10		完全重合	GMFVNTLAMR
		C6	325	331	7		完全重合	HQDYPFE
		C7	341	348	8		完全重合	RDLSRNPL
							我们的refer相比于文献中的序列
							(我们的refer)包含(文献中的序列)
							完全重合
							包含
							完全重合
							包含
							包含
							重叠2位
Heterocyclization		C1	61	69	9
		C2	107	115	9
		C3	185	193	9
		C4	220	226	7
		C5	337	346	10
		C6	371	377	7
		C7	387	396	10

### Sheet: overview
num in typeid_mat	domain type	refer seqence	information	source
1	all type C	L-type C domain	LCL|Strecoeli.NP_627443.1.m_3_thr_TO_trp_LcL/1-502 2284..2785 CDA peptide synthetase I [Streptomyces coelicolor A3(2)]	Phylogenetic analysis of condensation domains in NRPS sheds light on their functional evolution, 2007
1.01	Cglyc	L-type C domain	LCL|Strecoeli.NP_627443.1.m_3_thr_TO_trp_LcL/1-502 2284..2785 CDA peptide synthetase I [Streptomyces coelicolor A3(2)]	Phylogenetic analysis of condensation domains in NRPS sheds light on their functional evolution, 2007
1.1	Condensation_LCL	L-type C domain	LCL|Strecoeli.NP_627443.1.m_3_thr_TO_trp_LcL/1-502 2284..2785 CDA peptide synthetase I [Streptomyces coelicolor A3(2)]	Phylogenetic analysis of condensation domains in NRPS sheds light on their functional evolution, 2007
1.2	Condensation_DCL	D-type C domain	DCL|Bacisubti.NP_388231.1.srfAB_1_val_DcL/1486 7..492 surfactin synthetase [Bacillus subtilis subsp. subtilis str. 168]	Phylogenetic analysis of condensation domains in NRPS sheds light on their functional evolution, 2007
1.3	Condensation_Dual	Daul-type C domain	Dual|Pseusyrin.NP_792633.1.m_2_leu_TO_leu_dual/1480 1080..1559 nonribosomal peptide synthetase [Pseudomonas syringae pv. tomato str. DC3000]	Phylogenetic analysis of condensation domains in NRPS sheds light on their functional evolution, 2007
1.4	Condensation_Starter	Starter-type C domain	Starter|Strprist.Q54959.snbC_1_thr_starter/1-473 6..478 Pristinamycin I synthase 2. [Streptomyces pristinaespiralis]	Phylogenetic analysis of condensation domains in NRPS sheds light on their functional evolution, 2007
1.5	Heterocyclization	Heterocyclization-type C domain	5T3E	PDB
2	A	A domain	2VSQ(461-965aa)	PDB
3	T	T domain	2VSQ(966-1045aa)	PDB
4	E	E domain	2XHG	PDB
5	TE	TE domain	2VSQ(1046-1304aa)	PDB

### Sheet: C10
type		domain	start	end	length	motif
Heterocyclization|5T3E_1|Chains A, B|Bacillamide synthetase heterocyclization domain|Thermoactinomyces vulgaris (2026)
Heterocyclization	M1	C1(Core1)	8	21	14	FSLTEVQTAYMLGR		14
	M2	C2(Core2)	57	65	9	RHPMLRAVI		9
DXXXXD	M3	C3	138	146	9	DALLMDGAS		9
	M4	C4	172	175	4	FQDY		4
	M5	Core3	203	209	7	PPAPSLL		7
	M6	Core4	247	263	17	TPSALLCTVYGEVLAFW		17
	M7	C5(Core5)	269	298	30	LAINLTVFNRYPVHDEVEQIVGDFTSLILL		30
	M8	C6	325	331	7	HRHYDGV		7
	M9	C7(Core6)	350	358	9	PIVFTSMLA		9
	M10	Core7	377	399	23	RTPQVYLDNVVIEKNGELLVSWN		23
		Structural and mutational analysis of the nonribosomal peptide synthetase heterocyclization domain provides insight into catalysis
Starter|Strprist.Q54959.snbC_1_thr_starter/1-473 6..478 Pristinamycin I synthase 2. [Streptomyces pristinaespiralis]
Starter	M1	C1(Core1)	5	17	13	PLTAAQLGIWFAQ		13
	M2	C2(Core2)	53	61	9	RTDALRLRF		9
	M3	C3	136	144	9	HHLLLDGYG		9
	M4	C4	192	197	6	QDRAHW		6
	M5	Core3	205	211	7	PVTLAGT		7
	M6	Core4	251	259	9	AAVAAYVQW		9
	M7	C5(Core5)	265	294	30	TVTLGMPVTARRTSAARRAPGTVANVPALH		30
	M8	C6	320	328	9	HQRYPYEEA		9
	M9	C7(Core6)	339	345	7	AYGPVVN		7
	M10	Core7	368	397	30	GPVEDLKFSVYEEPDGSGARIDLEANAAVY		30
Dual|Pseusyrin.NP_792633.1.m_2_leu_TO_leu_dual/1480 1080..1559 nonribosomal peptide synthetase [Pseudomonas syringae pv. tomato str. DC3000]
Dual	M1	C1(Core1)	4	17	14	YPLAPLQEGILYHH		14
	M2	C2(Core2)	53	63	11	RHPILRTAVVW		11
	M3	C3	136	144	9	HHLVLDHLA		9
	M4	C4	168	175	8	PYRDYVAQ		8
	M5	Core3	193	205	13	LGDVEAPTLPFGL		13
	M6	Core4	240	249	10	SAASLHHLAW		10
	M7	C5(Core5)	261	292	32	DVVFGTVLLGRLQGGRSAERALGLFINTLPLR		32
	M8	C6	317	329	13	HEHAPLALAQRCS		13
	M9	C7(Core6)	336	346	11	PLFSALLNYRH		11
	M10	Core7	370	405	36	ERTNYPLTVSVDDLGDGFELNVQSAAGIDPERIAGY		36
DCL|Bacisubti.NP_388231.1.srfAB_1_val_DcL/1486 7..492 surfactin synthetase [Bacillus subtilis subsp. subtilis str. 168]
DCL	M1	C1(Core1)	4	16	13	YPLTPMQEGMLYH		13
	M2	C2(Core2)	53	61	9	SYDILRTVF		9
	M3	C3	137	145	9	HHIVMDGWS		9
	M4	C4	174	181	8	YADYIKWL		8
	M5	Core3	197	206	10	LSGLESPSVI		10
	M6	Core4	245	254	10	TAPNLFQAIW		10
	M7	C5(Core5)	266	297	32	DVVFGTVVSGRPSEIDGIEHMAGLFINTIPVR		32
	M8	C6	323	332	10	YDYLPLYEIQ		10
	M9	C7(Core6)	341	352	12	LISHLVAFENYP		12
	M10	Core7	377	399	23	EQTNYDFNLIVYPGAEWTIKLKY		23
LCL|Strecoeli.NP_627443.1.m_3_thr_TO_trp_LcL/1-502 2284..2785 CDA peptide synthetase I [Streptomyces coelicolor A3(2)]
LCL	M1	C1(Core1)	5	16	12	PLSYAQQRLWFL		12
	M2	C2(Core2)	53	61	9	RHESLRTVF		9
	M3	C3	131	139	9	HHIAGDGWS		9
	M4	C4	168	177	10	QYADFALWQR		10
	M5	Core3	205	217	13	PDRLELPADRPLP		13
	M6	Core4	249	264	16	SVFMVLQAALAALLTR		16
	M7	C5(Core5)	270	299	30	DVPLGTPVAGRGDDAVDQVVGFFVNTLVLR		30
	M8	C6	325	335	11	HQDLPFEHLVD		11
	M9	C7(Core6)	347	353	7	PLFQVLL		7
	M10	Core7	383	410	28	AKLDLALEIAEHRDADGAPAGLVGAAEY		28
		LCL					我们的refer相比于文献中的序列	Structure of the epimerization domain of tyrocidine synthetase A, 2014
		C1	8	16	9		完全重合	SAQKRMYIL
		C2	53	61	9		完全重合	RHESLRTSF
		C3	131	139	9		完全重合	HHSISDGVS
		C4	169	175	7		完全重合	YKDFAVW
		C5	290	299	10		完全重合	GMFVNTLAMR
		C6	325	331	7		完全重合	HQDYPFE
		C7	341	348	8		完全重合	RDLSRNPL
							我们的refer相比于文献中的序列
							(我们的refer)包含(文献中的序列)
							完全重合
							包含
							完全重合
							包含
							包含
							重叠2位
Heterocyclization		C1	61	69	9
		C2	107	115	9
		C3	185	193	9
		C4	220	226	7
		C5	337	346	10
		C6	371	377	7
		C7	387	396	10

### Sheet: Sheet1
type	domain	start	end	length	motif	Compensate length		长度可能会	序列比例
LCL|gi|1190353823|pdb|5U89|A	C1	1	12	12	IPLSFAQRRLWF	6	9
	C2	50	58	9	RHEPLRTIF	8	7
	C3	128	136	9	HHMIVDGWS	8	5
	C4	162	173	12	LPVKYADYALWQ	7	8
	C5	267	296	30	DIPIGSPIAGRNDDSLEHLVGLFINTLVLR	20	10
	C6	322	332	11	NQDIPFERLVE	7	10
	C7	343	353	11	HPLFQVMFVFQ	13	8
SgcC5|gi|113318|sp|P26046.1|ACVS2_PENCH	C1	1	9	9	PVSRAQERL	6
	C2	49	55	7	RHEALRT	8
	C3	132	140	9	HHTCFDAWS	8
	C4	170	175	6	QYKEYA	7
	C5	266	295	30	DVSVGIPVSHRTHPQFQSVIGFFVNLVVLR	20
	C6	320	329	10	HQDMPFQEVT	7
	C7	342	348	7	PLVQNVF	13
DCL|gi|120419813|gb|ABM21572.1|	C1	1	15	15	YPLSPMQQGMLFHSL	6
	C2	50	58	9	RHSILRTFF	8
	C3	134	142	9	HHILMDGWC	8
	C4	171	178	8	YQDYIAWL	7
	C5	267	298	32	DVVFGVTVSGRPPSLSEIENMVGLFINTLPLR	22
	C6	324	333	10	YFYTPLVDIQ	7
	C7	344	355	12	LFESIVVFENYP	13
Starter|gi|254763440|sp|P45745.4|DHBF_BACSU	C1	3	11	9	LTGAQTGIW	6
	C2	50	58	9	EAESLHVRF	8
	C3	131	139	9	HHIAIDGFG	8
	C4	167	178	12	SFGSLQAILE	7
	C5	261	290	30	DVVLGLPMMGRIGSASLNVPAMVMNLLPLR	20
	C6	316	326	11	HHKYRHEELRR	7
	C7	337	344	8	LFGPQINL	13
Cyc|gi|410829096	C1	1	14	14	FPLTDVQYAYWIGR	6
	C2	51	59	9	HHAMLRARF	8
	C3	132	140	9	DLLVADVQS	8
	C4	166	170	5	FAEYL	7
	C5	262	291	30	FLINVPLFDRQTGEAGIDDVVADFTNLLLL	22		+8	0.007
	C6	318	328	11	HAAYSGVQLQR	7
	C7	342	350	9	PVVFACNLG	13
Dual|gi|146410197	C1	1	14	14	YPLAPLQEGILFHH	6
	C2	50	60	11	RHDILRTAVLW	8
	C3	133	141	9	HHLVMDHTT	8
	C4	165	173	9	PFRSFVAQA	7
	C5	258	289	32	EVVFGTVLFGRLQGGEGVDRALGLFINTLPLR	22		+1	0.004
	C6	314	328	15	HEHAPLALVQRCSGV	7
	C7	333	343	11	PLFSALLNYRH	13
Cglyc|BGC0000326.gbk_BGC0000326_55972_AAK81826.1_5_4898(2)	C1	1	13	13	WPLSPLQEGLLFH	6
	C2	51	59	9	RHPVLRAGF	8
	C3	135	143	9	HHIIMDGWS	8
	C4	170	177	8	YRDYLAWL	7
	C5	260	291	32	DVVFGATVAGRPAGLAGVESMIGMFINTLPVR	22
	C6	317	326	10	HQHLGLAEIQ	7
	C7	335	344	10	FDTLVVFENY	13
Hybrid|gi|682275410	C1	3	12	10	LSFGQSRFWF	6
	C2	50	58	9	RHGALRTAF	8
	C3	128	136	9	HHINMDGIS	8
	C4	159	167	9	QYEDFGLRQ	7
	C5	259	288	30	DLVIGIADGNRNDSDTLNSIGFYLNLLPLR	20		+19	0.005	-1	0.0229358
	C6	314	323	10	NARVPFDLLL	7
	C7	336	345	10	PLFQVFLNYR	13
modAA|PuwF_C	C1	1	11	11	YPLAALQAGMI	6
	C2	50	60	11	RHAVLRTSIAL	8
	C3	134	142	9	HHAILDGWS	8				-1	0.0833333
	C4	172	179	8	FADFIALE	7
	C5	264	294	31	DVLTGLVSNGRPENADGERVLGLFLNTLPLR	21
	C6	320	328	9	RRYPLAELQ	7
	C7	338	349	12	ETNFNFVHFHVY	13
CT|gi|74672710|sp|Q4WT66.1|NRPS1_ASPFU(2)(2)	C1	2	7	6	PVTDFQ	6
	C2	45	57	13	VVDAFDILRTVFV	8
	C3	124	135	12	IRMSHAQFDGLC	8
	C4	158	162	5	FANYM	7
	C5	243	274	32	DVVFGLTISGRNTSIPGIENTVGPCLNVIPIR	22
	C6	298	308	11	MPFEALGFREI	7
	C7	321	325	5	FTTSV	13
CT-DCL|gi|1148367330|sp|C8VPS9.1|EASA_EMENI(2)(2)	C1	1	11	11	YYCSPIQQGIL	6
	C2	52	61	10	RHAILRTFFV	8
	C3	128	139	12	VDVNHVLMDASS	8
	C4	163	170	8	YGIYVSFL	7
	C5	252	282	31	VSFGYISNGRDAPIDGIHEMCGPMINLMVSR	22
	C6	309	317	9	HQRTSLSDI	7
	C7	328	335	8	LFNTTMIY	13
CT-A|gi|74672027|sp|Q4WR82.1|NRPS2_ASPFU(2)(2)	C1	2	11	10	ESTPLQAGMI	6
	C2	49	57	9	KNDILRTSF	8
	C3	126	138	13	VIMHHALYDGVSL	8
	C4	160	163	4	FSEI	7
	C5	247	278	32	DVVFGQVLAGRSLPVPGADQTIGPLFNTVAQR	22		+6	0.07	-3	0.266667
	C6	309	313	5	PLKDV	7
	C7	329	335	7	FDTLFVF	13
FUM14|gi|1035996567|sp|E9FCP4.2|DTXS1_METRA	C1	2	7	6	PCTPLQ	6
	C2	51	57	7	ILRTRII	8
	C3	115	126	12	WTVHHVLYDGWS	8
	C4	149	155	7	FQTFIKY	7
	C5	230	261	32	DVCFGVTVSGRNAPVPDIERMVGPTFATLPLR	22
	C6	287	295	9	FEQMGLHRI	7
	C7	308	314	7	FQTLLVI	13
LCL-A|gi|1040497588|gb|OBT39513.1|	C1	3	11	9	VSPIEREWL	6
	C2	54	59	6	ILRCRY	8
	C3	113	125	13	VILSHIIADYTTL	8
	C4	148	154	7	YADTKIW	7
	C5	235	264	30	DIVLGSPYINRKSDEDLETVGLFLEPLPVR	20
	C6	293	302	10	LAHAIPWHRL	6
	C7	315	325	11	HPLFDVMVTFH	13
I|WP_255221035.1_amino_acid_adenylation_domaincontaining_protein_Variovorax_boronicumulans_(update)_VarH_C	C1	3	7	5	LSPEQ	6
	C2	42	53	12	AHGALCSAIRAV	8
	C3	123	133	11	VHAWVGDRGSL	8
	C4	156	168	13	FPYARFVTWRQDL	7
	C5	256	284	29	FIAGWQHDCRRDYPPMQGAVGVFDKVLPL	21		+3	0.07	-2	0.285714
	C6	311	315	5	AQEYW	7
	C7	329	330	2	GF	13
bL|gi|1131003267|ref|WP_075764583.1|	C1	1	15	15	YPLAPMQAGMLFRGL	6
	C2	50	58	9	RYEILRTGF	8
	C3	133	142	10	HHHILLDGWC	8
	C4	171	178	8	YRDYVGWI	7
	C5	261	292	32	DVVHGLTIAGRPPELAGSELMVGLFINTIPLR	22
	C6	319	327	9	GHVPLAQIK	7
	C7	340	351	12	VFDSLVAFENYP	13
PS|SfmC_C	C1	3	13	11	LSVEQRRLWLL	6
	C2	49	57	9	RHEALRSVF	8
	C3	130	138	9	HRLVLDATS	8
	C4	164	173	10	ALETTLAAER	7
	C5	271	282	12	IVGPLDGLRLVR	22
	C6	306	318	13	AVDVPLAHLLEVA	7
	C7	322	336	15	RDISRTPYAQTVVRA	13
X|gi|75408643	C1	2	11	10	PLTAGQLRTW	6
	C2	50	58	9	RHEILRTTF	8
	C3	128	136	9	HRIAADAQS	8
	C4	162	173	12	LPLQFADYALWE	7
	C5	267	297	31	DVTVGTVLPRSDDEVELEGLIGAFERPLALR	21
	C6	325	331	7	DVPFARL	7
	C7	344	353	10	HPVFQVALDV	13
E|gi|239938937|sp|P27206.4|SRFAA_BACSU	E1	5	11	7	PIQRWFF
	E2	130	146	17	HHLVVDGVSWRILLEDF
	E3	246	253	8	DILLTAFG
	E4	270	275	6	EGHGRE
	E5	284	298	15	SRTVGWFTSMYPMVL
	E6	318	328	11	RHVPNKGVGYG
	E7	352	357	6	FNYLGQ

### Sheet: gap
						b	fungi/mibig	b			fungi			b		fungi/mibig	f
							-1				-3					-5
	注意Header还没改					-3		-2						-2			-2
Subtype	Reference sequence	HMM Max score	HMM file	1		2		3		4		5		6		7
LCL	LCL|gi|1190353823|pdb|5U89|A	691.264	LCL_17_trim_MSA.hmm	0	3	3	3	3	1	0	3	0	15	2	4	5	5
SgcC5	SgcC5|gi|113318|sp|P26046.1|ACVS2_PENCH	599.346	SgcC5_11_trim_MSA.hmm	1	5	3	5	3	1	3	6	0	15	2	5	6	8
DCL	DCL|gi|120419813|gb|ABM21572.1|	582.501	DCL_37_trim_MSA.hmm	0	0	3	3	3	1	4	3	0	0	2	5	7	2
Starter	Starter|gi|254763440|sp|P45745.4|DHBF_BACSU	624.497	Starter_10_trim_MSA.hmm	2	4	3	3	3	1	3	0	0	15	2	4	7	6
Cyc	Cyc|gi|410829096	622.809	Cyc_138_trim_MSA.hmm	0	1	3	3	3	1	4	6	1	1	2	4	6	6
Dual	Dual|gi|146410197	631.005	Dual_227_trim_MSA.hmm	0	1	3	1	3	1	3	3	0	0	2	0	6	4
Cglyc	Cglyc|BGC0000326.gbk_BGC0000326_55972_AAK81826.1_5_4898(2)	638.763	Cglyc_104_trim_MSA.hmm	0	2	3	3	3	1	4	3	0	0	2	5	8	3
Hybrid	Hybrid|gi|682275410	591.631	Hybrid_218_trim_MSA.hmm	2	3	3	3	3	1	3	3	0	15	2	5	6	5
modAA	modAA|PuwF_C	658.716	modAA_12_trim_MSA.hmm	0	4	3	1	3	1	4	3	0	18	3	5	9	0
CT	CT|gi|74672710|sp|Q4WT66.1|NRPS1_ASPFU(2)(2)	491.697	CT_17_trim_MSA.hmm	1	8	0	2	0	1	4	6	0	0	0	6	8	8
CT-DCL	CT-DCL|gi|1148367330|sp|C8VPS9.1|EASA_EMENI(2)(2)	519.759	CT-DCL_20_trim_MSA.hmm	0	4	3	2	0	1	4	3	1	0	2	6	7	6
CT-A	CT-A|gi|74672027|sp|Q4WR82.1|NRPS2_ASPFU(2)(2)	443.035	CT-LCL_15_trim_MSA.hmm	1	4	3	3	0	0	4	7	0	0	6	6	8	6
FUM14	FUM14|gi|1035996567|sp|E9FCP4.2|DTXS1_METRA	523.107	FUM14_44_trim_MSA.hmm	1	8	6	2	0	1	4	4	0	0	2	6	8	6
LCL-A	LCL-A|gi|1040497588|gb|OBT39513.1|	545.192	It_59_trim_MSA.hmm	2	4	6	3	0	0	4	4	0	15	0	6	0	5
I	I|WP_255221035.1_amino_acid_adenylation_domain-containing_protein_Variovorax_boronicumulans_(update)_VarH_C	464.702	I_14_trim_MSA.hmm	2	8	3	0	2	0	2	0	1	14	2	10	13	6
bL	bL|gi|1131003267|ref|WP_075764583.1|	940.029	bL_2_trim_MSA.hmm	0	0	3	3	2	1	4	3	0	0	3	5	7	2
PS	PS|SfmC_C	650.702	PS_3_trim_MSA.hmm	2	2	3	3	3	1	2	3	20	0	2	2	0	6
X	X|gi|75408643	729.06	X_6_trim_MSA.hmm	1	4	3	3	3	1	0	3	0	18	4	6	5	6
E	E|gi|239938937|sp|P27206.4|SRFAA_BACSU	541.703	E_51_trim_MSA.hmm
